# Gene Networks and Pathways for Plasma Lipid Traits via Multi-tissue Multi-omics Systems Analysis

**DOI:** 10.1101/2020.02.28.970368

**Authors:** Montgomery Blencowe, In Sook Ahn, Zara Saleem, Helen Luk, Ingrid Cely, Ville-Petteri Mäkinen, Yuqi Zhao, Xia Yang

**Author notes:** **Correspondence should be addressed to:** Xia Yang, Ph.D., Department of Integrative Biology and Physiology, University of California Los Angeles, Los Angeles, CA 90095, Yuqi Zhao, Ph.D., Department of Integrative Biology and Physiology, University of California Los Angeles, Los Angeles, CA 90095. co-first author (Montgomery Blencowe, In Sook Ahn).

## Abstract

Genome-wide association studies (GWAS) have implicated ∼380 genetic loci for plasma lipid regulation. However, these loci only explain 17-27% of the trait variance and a comprehensive understanding of the molecular mechanisms has not been achieved. In this study, we utilized an integrative genomics approach leveraging diverse genomic data from human populations to investigate whether genetic variants associated with various plasma lipid traits, namely total cholesterol (TC), high and low density lipoprotein cholesterol (HDL and LDL), and triglycerides (TG), from GWAS were concentrated on specific parts of tissue-specific gene regulatory networks. In addition to the expected lipid metabolism pathways, gene subnetworks involved in ‘interferon signaling’, ‘autoimmune/immune activation’, ‘visual transduction’, and ‘protein catabolism’ were significantly associated with all lipid traits. Additionally, we detected trait-specific subnetworks, including cadherin-associated subnetworks for LDL, glutathione metabolism for HDL, valine, leucine and isoleucine biosynthesis for TC, and insulin signaling and complement pathways for TG. Finally, utilizing gene-gene relations revealed by tissue-specific gene regulatory networks, we detected both known (e.g. *APOH, APOA4*, and *ABCA1*) and novel (e.g. *F2* in adipose tissue) key regulator genes in these lipid-associated subnetworks. Knockdown of the *F2* gene (Coagulation Factor II, Thrombin) in 3T3-L1 and C3H10T1/2 adipocytes reduced gene expression of *Abcb11, Apoa5, Apof, Fabp1, Lipc*, and *Cd36*, reduced intracellular adipocyte lipid content, and increased extracellular lipid content, supporting a link between adipose thrombin and lipid regulation. Our results shed light on the complex mechanisms underlying lipid metabolism and highlight potential novel targets for lipid regulation and lipid-associated diseases.
