## Supplemental Table S5 for "Gene Networks and Pathways for Plasma Lipid Traits via Multi-tissue Multi-omics Systems Analysis"

### Sheet: HDL
Table S5. SSEA results of supersets of HDL. Note : Cells in red means the supersets satisfy Bonferroni-adjusted P<0.05 with while the symbols '---' means the supersets fail to meet the criteria in the specific method. The terms in Function Categories satisfy P < 0.05 in Gene Ontology enrichment analysis using Fisher's exact test with Benjamini-Hochberg correction.
Supersets	Superset Size	Function Categories	eSNP_adipose	eSNP_blood	eSNP_brain	eSNP_haec	eSNP_liver	eSNP_all	Distance	Regulome	Combined
srctm0648	299	lipid metabolism	4.06e-12	2.9e-13	1.76e-06	5.22e-05	1.25e-10	2.76e-20	3.56e-30	8.14e-19	3.27e-24
srctm1003	236	lipid metabolism	0.0432	0.00101	---	---	0.00248	9.16e-06	2.67e-07	2.04e-05	1.38e-07
srctm0216	7	amino acid transporter activity	---	---	---	---	---	---	5.48e-05	0.00052	0.000203
srctm0937	80	response to external stimulus	---	---	---	---	---	---	3.18e-05	4.2e-05	0.000216
srctm0117	253	protein modification	0.00514	---	0.00405	0.00418	0.0035	0.0146	0.00882	0.000472	0.00124
s5493	36	transition metal ion homeostasis	---	0.000125	---	---	---	0.00748	0.00948	---	0.00131
scyan	101	cholesterol biosynthesis	---	0.000886	---	---	0.00438	0.0264	0.00325	0.00431	0.00172
srctm0060	25	exonuclease activity	---	0.00331	---	---	---	0.00258	0.0107	0.0216	0.00189
srctm1178	31	intracellular non-membrane-bound organelle	---	---	---	---	0.00539	0.00385	0.00368	0.0315	0.00195
srctm1360	86	sensory perception	---	---	---	---	---	---	0.0011	0.0483	0.00365
sM18615	211	receptor activity	0.0061	---	0.00409	---	0.00251	0.0189	0.0156	0.0241	0.00849
srctm0846	31	intracellular non-membrane-bound organelle	0.000434	0.0117	---	---	---	---	---	---	0.0122
srctm0696	82	coenzyme metabolism	0.0054	---	0.0054	---	0.00216	---	---	---	0.0537
sM12882	10	Taurine and hypotaurine metabolism	0.000946	---	---	---	0.000581	---	---	---	0.0885
srctm0507	11	glutathione metabolism	0.00168	---	---	---	0.000344	0.00812	---	---	0.163
s4366	1054	Amino acid metabolism	---	---	0.000554	0.131	---	---	---	---	---
s4540	1254	Amino acid metabolism	---	---	0.000363	0.126	---	---	---	---	---

### Sheet: LDL
Table S5. SSEA results of supersets of LDL. Note : Cells in red means the supersets satisfy Bonferroni-adjusted P<0.05 with while the symbols '---' means the supersets fail to meet the criteria in the specific method. The terms in Function Categories satisfy P < 0.05 in Gene Ontology enrichment analysis using Fisher's exact test with Benjamini-Hochberg correction.
Supersets	Superset Size	Function Categories	eSNP_adipose	eSNP_blood	eSNP_brain	eSNP_haec	eSNP_liver	eSNP_all	Distance	Regulome	Combined
srctm0648	211	lipid metabolism	6.65e-05	1.05e-08	1.68e-05	0.0027	1.42e-06	3.26e-09	5.81e-17	1.57e-11	1.95e-13
srctm0250	61	cellular localization	---	---	---	---	0.00375	0.00663	0.000326	0.00207	8.61e-05
srctm0168	76	LDL metabolism during development of fatty streak lesion	---	0.00403	0.0049	---	0.0123	0.0178	0.000917	0.000284	0.0004
sM18615	174	receptor activity	0.000221	0.000927	0.000126	0.0332	0.000137	0.000457	0.00268	0.00055	0.000725
srctm1417	47	nucleotide binding	---	---	---	---	---	---	0.0119	0.0197	0.00168
srctm0029	10	Extracellular transport and import	---	---	---	---	0.00705	0.00342	0.00103	---	0.00224
srctm0815	13	ion transporter activity	---	---	---	---	0.00169	0.000849	0.00125	---	0.00262
s5490	596	cholesterol biosynthesis	---	---	---	---	0.0228	0.00214	---	0.0449	0.00353
sM6831	8	main pathways of carbohydrate metabolism	---	---	---	---	---	0.00256	---	---	0.00473
srctm0246	253	protein modification	0.00299	---	0.00254	---	0.00162	0.00781	---	---	0.0267
s4972	57	Calcium mediated signaling	0.00155	---	0.00257	---	---	0.0108	---	---	---
s4635	53	neurotransmitter biosynthesis	0.000919	---	0.00227	0.0134	---	0.00365	---	---	---
srctm0049	6	Lectin Induced Complement Pathway	0.00163	---	---	---	---	---	---	---	---
s5488	46	B-cell- and antibody-mediated immunity	0.0112	---	---	---	0.00226	---	---	---	---
sdarkorange	42	mRNA transcription	---	---	0.00251	---	---	---	---	---	---
s5512	825	macromolecule biosynthesis	0.000954	---	0.00372	---	0.00441	0.000496	---	0.0232	---

### Sheet: TC
Table S5. SSEA results of supersets of TC. Note : Cells in red means the supersets satisfy Bonferroni-adjusted P<0.05 with while the symbols '---' means the supersets fail to meet the criteria in the specific method. The terms in Function Categories satisfy P < 0.05 in Gene Ontology enrichment analysis using Fisher's exact test with Benjamini-Hochberg correction.
Supersets	Superset Size	Function Categories	eSNP_adipose	eSNP_blood	eSNP_brain	eSNP_haec	eSNP_liver	eSNP_all	Distance	Regulome	Combined
srctm0648	388	lipid metabolism	0.000366	2.78e-09	0.000257	5.19e-05	4.33e-06	8.23e-09	2.53e-23	3.51e-13	1.5e-16
sM18615	163	receptor activity	0.000124	0.000389	8.38e-05	0.0243	5.37e-05	0.00015	0.00116	0.000668	6.72e-05
srctm0168	76	LDL metabolism during development of fatty streak lesion	---	0.00278	0.00307	---	---	---	0.000255	0.00102	0.000285
srctm0516	61	cellular localization	---	---	---	---	0.00591	---	0.000312	0.00482	0.000769
srctm1417	52	nucleotide binding	0.0477	---	---	---	---	---	0.00402	0.00887	0.00101
srctm0029	10	Extracellular transport and import	---	---	---	---	0.00242	---	0.00161	---	0.00183
srctm0815	13	ion transporter activity	---	---	---	---	0.00114	0.00175	0.00198	---	0.00277
s5496	424	response to external stimulus 1	0.00355	0.0155	0.00985	---	0.00328	0.00944	0.0106	0.00126	0.00312
srctm0246	253	protein modification	0.00115	---	0.00528	---	0.000347	0.00109	---	0.0114	0.00408
s4972	57	Calcium mediated signaling	0.000277	---	0.00264	---	---	0.00205	---	---	0.018
s4635	53	neurotransmitter biosynthesis	0.000218	---	0.00174	0.00719	---	0.000813	---	---	0.0204
s4323	615	Chaperone	0.0206	---	0.00241	0.0184	---	0.0165	---	0.0227	0.0353
s5512	825	macromolecule biosynthesis	0.00141	0.0469	0.00956	---	0.00149	0.00102	---	0.0101	---
s5334	1378	response to external stimulus 2	---	---	0.0333	---	---	---	---	---	---
srctm0686	557	transferase activity	---	---	---	---	0.0131	---	6.2e-05	0.0186	---
s5488	46	B-cell- and antibody-mediated immunity	---	---	---	---	0.00288	---	---	---	---
srctm0049	6	Lectin Induced Complement Pathway	0.000924	---	---	---	---	---	---	---	---
sM6889	16	phosphoric ester hydrolase activity	---	---	---	---	0.00208	---	---	---	---

### Sheet: TG
Table S5. SSEA results of supersets of TG. Note : Cells in red means the supersets satisfy Bonferroni-adjusted P<0.05 with while the symbols '---' means the supersets fail to meet the criteria in the specific method. The terms in Function Categories satisfy P < 0.05 in Gene Ontology enrichment analysis using Fisher's exact test with Benjamini-Hochberg correction.
Supersets	Superset Size	Function Categories	eSNP_adipose	eSNP_blood	eSNP_brain	eSNP_haec	eSNP_liver	eSNP_all	Distance	Regulome	Combined
srctm0648	375	lipid metabolism 1	1.49e-05	9.09e-06	0.00106	0.0367	0.000173	5.75e-07	3.59e-20	2.13e-10	1.75e-15
srctm1003	227	lipid metabolism 2	---	0.00549	---	---	---	0.0279	1.13e-05	0.000153	5.21e-05
srctm0815	8	Small molecule transport	---	---	---	---	0.00295	---	0.00225	---	0.00316
srctm1091	76	LDL metabolism during development of fatty streak lesion	---	---	---	---	---	---	0.00683	0.00125	0.00328
srctm1276	84	cell adhesion	0.000878	---	---	---	---	0.00266	---	0.00276	0.00411
s4972	57	Calcium mediated signaling	0.00072	---	0.00801	0.000355	---	0.00171	---	---	0.0137
sM18615	266	response to external stimulus 1	0.00138	0.0154	0.000293	---	0.000162	0.00437	0.00686	0.000399	0.0154
s4635	53	neurotransmitter biosynthesis	0.000172	---	0.00424	0.000325	---	0.000632	---	---	0.0232
s4964	136	positive regulation of enzyme activity	0.00304	---	---	---	---	0.0165	---	---	0.0235
srctm0030	10	Extracellular transport and import	---	---	---	---	0.00143	---	0.0034	---	---
s5496	189	response to external stimulus 2	0.00755	---	0.0345	---	0.00619	0.0296	---	0.00133	---
sM11355	204	intracellular non-membrane-bound organelle	0.00384	---	---	---	---	0.0148	---	---	---
sM917	62	response to biotic stimulus	0.00255	---	---	---	---	---	---	---	---
sM6889	16	phosphoric ester hydrolase activity	---	---	---	---	0.00149	---	---	---	---
