## Supplemental Table S6 for "Gene Networks and Pathways for Plasma Lipid Traits via Multi-tissue Multi-omics Systems Analysis"

### Sheet: HDL
Table S6. Key driver genes in HDL subnetworks. There are six tissue-specific bayesian regulatory networks. These networks are reconstructed on human and/or mouse data sets. The gene names here come from GeneCard and Mouse Genome Informatics (MGI) database. Only the top twenty key driver genes are listed here. Key driver genes shown in at least two tissues are marked in red and bold. The Gene Onto…
Subnetworks	Function Categories	Adipose	Liver	Blood	Brain	Kidney	Muscle
sM18615	receptor activity	CD48, HLA-DRB1, HLA-DQA1, HLA-DMA, PSMB9, HLA-DMB, LST1, LY86, CD53, CYBA, CD86, HCK, SYK, LTB, TAP1, RNASE6, LILRB3, PARVG, GBP5, NUP210	HLA-DMB, HLA-DRB1, CASP1, FYB, CXCL9, DDX60, SYK, CD53, CD48, C1orf38, CCR5, PLAC8, LTB, PTPRC, CD86, INPP5D, CLEC7A, HCK, IL10RA, SAMD9L	UBE2L6, IFI6, CMPK2, IFIT1, IFI44, HERC5, IFIT3, OAS2, ISG15, USP18, SHISA5, IRF7, IFI44L, IFI35, ADAR, NM_033405, PARP9, PARP12, BATF2, GBP5	Rtp4, Oas1g, Psmb9, H2-Ab1, H2-Q7, Ifi27, Iigp1, Gbp3, H2-K1, AI451557, Ifitm3, Ifit1, Parp14, AW112010, Irgm, H2-L, Fyb, Tgtp, Gbp2, Lgals3bp	AI451557, Cd74, BC013712, Psmb9, Bst2, Ccl5, Ifi47, Cxcr6, Psmb8, Itgb2, H2-DMb2, Cxcl10, Bcl2a1b, Gbp3, BC023105, Igtp, H2-Ab1, H2-Q7, Iigp1, H2-K1	Rtp4, Gbp3, Psmb8, Phf11, Oasl2, Psmb9, Oas1g, Lrrc33, Sash3, Plac8, Hck, Nckap1l, Gbp4, H2-T23, Irf7, Bcl2a1b, Isg15, Ccl5, Clec4a3, Stat2
srctm1003	lipid metabolism	FASN, ETFDH, LGALS12, ECHS1, KLB, ECHDC1, PPARG, MCCC1, PC, GYS1, CPT2, NM_016498, COX8BP, ACADVL, NDUFA10, PPP1R1A, AV075202, SUCLG1, HADHB, SLC25A20	CPT2, ETFDH, ECH1, N4BP2L1, CPT1A, CMBL, SLC25A20, CAT, DCI, ACOT2, Acaa1b, DECR1, ALDH3A2, Cyp4a32, PAOX, CSRP3, INSIG1, ADFP, Acot2, C11orf24		Mat1a, Pzp, Es1, Acaa1b, Kng1		Ephx2, Mrap, Apoc1, Scd1, Slc25a1, Slc36a2, Cidea, Adfp, Agpat2, Cdo1, Otop1, Nat8l, Pygl, Cpt2, Ptger3, Acaa2, Fah, 1700037H04Rik, 4931406C07Rik, Idh3b
srctm1178	intracellular non-membrane-bound organelle	KBTBD5, MYLPF, IL6_normal_Source+Sex_W20, MMT00067170, LMOD2, MB, MYH2, MYOD1, CKM, LRRC2, NEB, AMPD1, TNNI1, MYBPH, MYOZ1, LRRC30, CSRP3, ANKRD2, KBTBD10, 1110002E22Rik	MYLPF, TNNI2, MYH7, KRT13, MB, FABP3, TCAP, CKMT2, MYOT, CMYA5, MYH8, ENO3, TNNT3, TMEM182, APCS, SLC2A4, MYH2		Ttn, Atp2a1, Corin, Pou3f2, Myl1		Tnni1, MMT00003547, Myoz2, Myh7, Myh13, Tnnc1, Leprel1, Wnt16, NM_023123, Idh2, Casq2, Pdlim1, Atp2a2, XM_143011, Cyfip2, Myh3, Ift81, Ndrg4, Klhl34, Fhl1
srctm0846	intracellular non-membrane-bound organelle	HIST1H4F, HIST1H2BO, HIST1H2BK, HIST1H2BB, HIST1H2BL, GLTSCR2, HIST1H2BM, Hist1h4m, HIST1H2BJ, RBM28, CADPS2, FABP5, OIP5, C10orf122, TMEM139, HIST2H2AA3	HIST1H2BO, HIST1H2BF, MMT00050414, Hist1h2bn, HIST1H2BB, HIST3H2A, HIST1H2BJ, HIST1H2BL, AKR1CL2, HIST1H4B, CHRM3, HIST1H2BH, Hist1h2an, HIST1H2BA, H2BFS, Hist1h4m, RP23-480B19.10, Hist2h3c2, HIST2H2BB, RBM3		Hist1h2bn, Hist1h2bf, Hist1h2bh, Gmnn, Hist1h4m, Hist1h4i, Hist1h2bj, Epdr1, Hist1h4f, Vps41, Hist1h2bk		Gmnn, Nsbp1, Uqcrfs1, Hist1h4a, Hist1h4b
srctm0648	lipid metabolism	F2, ABCB11, APOF, APOC4, DMGDH, GNMT, HRG, SERPINC1, PLG, AHSG, MBL2, KLKB1, APOA5, FGG, APOH, HPX, Cyp2j5, Mug1, SERPIND1, Es1	FETUB, FASN, S100A10, DHCR7, NCAM1, F2, CNRIP1, AFAP1L1, ELOVL2, SERPINF2, FABP2, WFDC2, GAS6, SERINC2, SOX12, LOXL2, NMRAL1, SCD, POR, MTMR11		Kng1, Acaa1b, Apoh, Ahsg, Mug2, Rgn, Serpina1e, Hgd, Pzp, H2-Q10, Apoa1, Fgb, BC024386, Rdh7, Arg1, Mettl7b, Proc, Mat1a, F10, Apoc4		Aldob, Alb, Apoc3, Pzp, Plg, Mug2, Rgn, Gc, Mbl2, Mug1, Apoc4, Kng1, Hsd17b13, Hgd, Es1, Mat1a, Apoh, Mettl7b, Apoc1, Fbp1
s4540	Amino acid metabolism	NM_174906, MLYCD, C8orf82, DNASE2, HIBCH, GCAT, ACSF3, CSAD, CPT2, TRAP1, UCK1, 9530058B02Rik, AU018778, MMT00073138, PCK1, GSTK1, PPARA, PCCB, HADHB, PANK1	LRFN3, GPR155, CPEB1, INSIG2, USP2, GCLC, COQ10B, Apol7c, MTERFD3, Lipa, Contig21192, LEAP2, C10orf58, C21orf45, HNMT, PAOX, Apol7a, IL1R1, SORD, EG633752
srctm0696	coenzyme metabolism	MLYCD, ETFDH, 9530058B02Rik, HADH, FH, DCI, CPT2, Lipt1, MECR, NDUFV1, ACADVL, ASPA, PCCA, ECHS1, ACAT1, APMAP, DECR1, C14orf149, PC, HIBADH	AACS, PIK3R1, ECHDC1, HMGCS1, RNF24, CCDC104, SREBF1, MMT00060232, C6, THRSP, PMVK
s4366	Amino acid metabolism	AU018778, NM_174906, HNF4A, 1700041C02Rik, PANK1, GCAT, 1700027L20Rik, C8orf82, CLIC6, TSNAXIP1, AUH, TRAP1, UCK1, EG245651, LRRC48, CSAD, MLYCD, CFD, RSPH1, APCDD1	MTERFD3, AQP8, Apol7c, PAOX, CPEB1, 1810022C23Rik, ANXA2, EG633752, Gstt3, ANK3, C21orf45, TMEM14A, SLC44A3, CDCA8, Cox19, EGFR, SRXN1, LRFN3, Dfna5h, FERMT2
srctm1360	sensory perception	CYP2A13, Mug2, RGN, ALB, NM_024922			Mettl7b, MMS010260282, Mup1, Pzp, F10, Kng1, Acaa1b, Slc38a4, Apoh, Mug2		Hpx, Alb, Es1, Abcb11, Mbl2, Serpina1b, Mug-ps1, Apoa2, Kng1
srctm0117	protein modification		PSMB9, HLA-DQB1, HLA-C, HLA-A, MMT00011261, PSMB10, 12wk_TNFa_change_ratio_log_Source+Sex_W8, SHISA5, PSMB8, Ifi47, H2-T9, AW112010, H2-Q6, HLA-F, Gbp6, LST1, MTCH2, RP1-93H18.5, H2-T10			H2-L, H2-Q7, BC023105	Erp29, Psmb9, H2-T23, AI451557
srctm0937	response to external stimulus		PSMB9, PSMB8
scyan	cholesterol biosynthesis		MVD, FDFT1, BB150489, MSMO1, ABCG5

### Sheet: LDL
Table S6. Key driver genes in LDL subnetworks. There are six tissue-specific bayesian regulatory networks. These networks are reconstructed on human and/or mouse data sets. The gene names here come from GeneCard and Mouse Genome Informatics (MGI) database. Only the top twenty key driver genes are listed here. Key driver genes shown in at least two tissues are marked in red and bold. The Gene Onto…
Subnetworks	Function Categories	Adipose	Liver	Blood	Brain	Kidney	Muscle
sM18615	receptor activity	HLA-DOA, HLA-DRB1, HLA-DQA1, HLA-DQB1, CD48, HLA-DMA, HLA-DMB, SYK, LY86, CD53, NUP210, PSMB9, CD86, FYB, RNASE6, HCK, LST1, TYROBP, DOCK2, C13orf18	HLA-DMB, CCL5, CXCL9, CD74, HLA-DRB1, FYB, CD86, CD48, CD53, CCR5, LTB, SYK, C1orf38, IL10RA, PTPRC, INPP5D, PLEK, PLAC8, RGS10, MS4A6A		H2-Q5, H2-Ab1, Psmb9, H2-Q7, AW112010, AI451557, H2-L, H2-K1, J00393, Iigp1, Gbp3, Rtp4, Ifit1, Ifitm3, H2-D1, Ifi27, Ccl2, Rnf213, Psmb8, H2-Q6	Ltb, Ifi47, Cd74, AI451557, Psmb8, Psmb9, Bst2, Ccl5, BC013712, Itgb2, Bcl2a1b, Cxcr6, Ms4a4c, Cxcl10, H2-Q7, H2-DMb2, Fcer1g, H2-K1, Slamf8, H2-L	Sash3, Rtp4, Bcl2a1b, Hck, Psmb8, Psmb9, Gbp3, Plac8, Hmha1, Csf2ra, Phf11, Ccl5, Lilrb4, Lcp2, H2-T23, Mpeg1, Clec4a3, Ncf2, Aif1, BC013712
s5512	macromolecule biosynthesis	RPL36, RPL19, RPL31, HIPK2, SORBS1, RPS14, RPS18, RPL37, FAU, ENST00000282152, RPS29, RPS11, RPL41, RPL36A, RPS23, RPS10, PALM2-AKAP2, RPL27, RPSA, RPS8	RPL27, RPL19, EML2, RPS10, RPS3, HIRA, RPS29, U2AF1, COTL1, PCOLCE, SLC39A1, AVPR1A, CSTB, ANP32A, RAB31, ABCG1, CD34, GPNMB, NAGK, PPIC	RPL19, RPL38, RPL31, RPS18, RPL9, RPS29, RPL7, RPS14, RPS19, RPS23, RPL30, RPS13, RPL3, RPS4X, RPL27A, RPL32, ENST00000268750, AMOTL2, ENST00000280054, EEF1A1	Pcolce, Ccl2, Serping1, Lrg1, Thbd, Col3a1, Tfpi, Ogn, Islr, Aldh1a2, Ifitm2, Lepr, Gbp2, Foxc2, Slc22a6, Bmp7, Cfh, Slc13a3, Tspo		MMT00062045, Hmgn3
srctm0648	lipid metabolism	APOH, FGB, ALB, F2, SERPINC1, CYP2A13, DMGDH, ITIH2, ALDH8A1, Es1, Cyp2j5, Mug1, IGFBP1, PLG, ABCB11, APOA5, ALDOB, HRG, FABP1, APOF	APOC1, SERPINF2, GPX1, Es1, FETUB, APOH, Acaa1b, GHR, SEPP1, QDPR, FTL, MMT00077591, TF, Rdh7, APOC3, Ces5, CFI, ELOVL2, GSTA3, RDH16		Hgd, Kng1, Mug-ps1, Acaa1b, Fbp1, F10, Serpina1e, Apoh, Ahsg, Fgb, Mug2, Rdh7, Pzp, Apoc4, Mettl7b, Rgn, Apoa1, Hsd17b13, H2-Q10, Mup1		Ahsg, Aldob, Cfi, Serpinc1, Plg, Pzp, Hpx, Fbp1, Rgn, Alb, Mbl2, Apoc4, Mat1a, Mug1, Hgd, Apoc3, Hrg, Apoa5, Hsd17b13, Gc
s5490	cholesterol biosynthesis	GAL3ST4, PCDHGB6, PCDHGB2, PCDHGA8, PCDHGA3, PCDHGA10, PCDHGA11, PCDHGB1, PCDHGA2, PCDHGB4, PCDHGA1, PCDHGA6, PCDHGB3, PCDHGA9, NCOR2, IDI1, NM_018687, HIC1, ALG14, AK026328	DHCR7, INSIG1, MMAB, HMGCS1, NSDHL, LSS, ACSS2, FADS1, FASN, IDI1, C14orf1, PCOLCE, PMVK, FDPS, BC004738, MMT00033536, COPZ1, MVD, DNTT, TMEM97	PCDHGC5, PCDHGA1	Slc13a4, Emp3, Slc6a20a, Col9a3, Lum, Tbx15, Aox3, Col3a1, Islr, Ptgis		Fndc1, Slc25a1, Apol9b, Fmo2, Emilin2
s5488	B-cell- and antibody-mediated immunity	IGLJ3, IGKC, Igk-V8, Igk-V28, XM_358168, XM_358073, EHD4, MMT00007978, POU2AF1	IGLJ3, IGHG2, POU2AF1, IGKC, CD27, FAM46C	IGHA1, IGLJ3, TNFRSF17, IGLL1, TXNDC5
sM6831	main pathways of carbohydrate metabolism	ACADL, HADHB, NDUFV1, ACADM, NDUFS2, CYCS, MMT00024062, ATP5F1, C15orf61, LACE1, APOO, Csl, ETFA, PPA1, ETFDH, PADI2, IDH3A, C11orf54, COQ6, NM_016498
srctm0049	Lectin Induced Complement Pathway	SERPING1, NFASC, CYP26B1, ECM1, ALOX5AP	C4A, ITIH3, CLU, LRP1, ITIH4, ITIH1, SERPIND1, SLC30A2, FN1, SERPINA10, CFH, Gm379, ORM1, C1S, KCND3, SERPING1, C8A, CFI, HP, AMBP		Cchcr1, Gfap		C4b, Tmem176a, Serpina3n, BC006049, C4a, Pdia5, Apoe, Trfr2, Ctps2, Mgl1, Sfrp4, B2m, MMT00053416, Adam23, Man2a1, Trf, Tmem176b, Plcl2
srctm0168	LDL metabolism during development of fatty streak lesion	ABCB11, Saa2, PTAFR, RGS12, KLKB1, LRG1, SFRP2, 1190003J15Rik, DEGS1, KIF22, Cyp2c44, COL6A2, APOC4, Contig375_RC	FGB, Bcl2a1b, GSTM2, ENSMUST00000061681, 1810023F06Rik, FETUB, CFI, PLG, LRAT, COL8A1, RHBDF1, CFB, COL6A1, LOXL2, F2, CLU, AHSG, NRBP2, NMRAL1, LHFP		Acaa1b, Car3, Fabp1, Pzp, Apoh, Fbp1, Hsd17b13, Mettl7b, Akr1c6, Gc, Rgn, Lect2, Mug-ps1, Serpina1c, BC024386, Cfb, C8a, Es1, Cyp2j5, Bicc1		Srpx2, Afm, Apof, Col2a1, Serpinh1, Col5a1, Fbp1, Matn2, Cfi, Cercam, Adamts2, Nid1, Aadac, Fgl1, Apob, Itih3, Col6a3, Col1a1, A430110N23Rik, Apoc4
srctm0246	protein modification		PSMB9, HLA-DQB1, HLA-C, HLA-A, MMT00011261, PSMB10, 12wk_TNFa_change_ratio_log_Source+Sex_W8, SHISA5, PSMB8, Ifi47, H2-T9, AW112010, H2-Q6, HLA-F, Gbp6, LST1, MTCH2, RP1-93H18.5, H2-T10			H2-L, H2-Q7, BC023105	Erp29, Psmb9, H2-T23, AI451557
srctm1417	nucleotide binding		CEBPG, DLST, FYN, CCT6AP1, C6orf68, IARS, CXorf39

### Sheet: TC
Table S6. Key driver genes in TC subnetworks. There are six tissue-specific bayesian regulatory networks. These networks are reconstructed on human and/or mouse data sets. The gene names here come from GeneCard and Mouse Genome Informatics (MGI) database. Only the top twenty key driver genes are listed here. Key driver genes shown in at least two tissues are marked in red and bold. The Gene Ontol…
Subnetworks	Function Categories	Adipose	Liver	Blood	Brain	Kidney	Muscle
s5496	response to external stimulus 1	HCK, CD53, NCKAP1L, HLA-DMB, AIF1, PILRA, GPSM3, NCF2, DOCK2, TYROBP, SYK, ARRB2, C3AR1, CD48, ITGB2, BATF, RAC2, PARVG, LAT2, FERMT3	FERMT3, CD53, HLA-DMB, EMILIN2, CD300A, ITGB2, SYK, HCK, IL10RA, ARHGAP30, NCF2, DOCK2, CD48, LGALS3, CD74, CCR5, NCF4, C1orf38, ARHGDIB, CD86	PRF1, HOPX, S1PR5, PTPN4	Serping1, Lilrb4, Aldh1a2, Fcer1g, Lyz1, H2-Eb1, Slc6a20a, Col3a1, AF251705, Cyp1b1, Ctgf, Clec7a, Col1a2, Thbd, Gpr81, Aebp1, Islr, Bgn, H2-Aa, Slc22a6	Bcl2a1b, Clec4a3, Fyb, Coro1a, Emr1, Lcp2, Ccl5, Evi2a, Ptprc, Evi2b, Wdfy4, Fcer1g, BC013712, Ltb, Slamf8, Itgal, Nckap1l, Lair1, Ms4a6c, H2-Eb1	Hck, Cotl1, Clec4a3, Fcer1g, Ncf2, Nckap1l, Ctss, Ptprc, Fermt3, Sash3, Itgb2, Mpeg1, Lilrb4, Csf1r, Csf2ra, Alox5ap, Bcl2a1b, Cd53, AF251705, Fyb
srctm0648	lipid metabolism	APOH, UGT2B10, F2, ALB, FGB, FGL1, KNG1, Cyp2j5, ITIH2, APOA5, Mug1, Es1, PLG, ABCB11, FGG, DMGDH, SERPINC1, ALDH8A1, APOF, GC	PLG, C3, APOC1, ITIH1, GC, TF, C8B, UGT2B28, AHSG, F2, GSTA1, CAT, APOH, AKR1D1, GHR, KNG1, C9, ETFA, FN1, PECI		Kng1, Pzp, Mettl7b, Serpina1e, F10, Mug2, Apoh, Fgb, Ahsg, Hpx, Mat1a, Rdh7, Mug-ps1, Hamp, Fbp1, Hgd, Acaa1b, Arg1, Cfi, Rgn	Plg, Cyp3a41a, Arg1, Alb, F2, H2-Q10, Asgr1, Mat1a, Fabp1, Es1	Alb, Mbl2, Pzp, Ahsg, Gc, Serpinc1, Plg, Es1, Es31, Hsd17b13, Apoc3, Apoa2, Mug1, Hrg, Hgd, Cyp2a4, Apoc4, Mug2, Apoa5, Fgb
s5334	response to external stimulus 2	CD53, ARRB2, DOCK2, NCKAP1L, NPL, GLIPR1, C3AR1, GPSM3, LCP1, PILRA, CTSS, LAPTM5, HCK, IFI30, LPXN, ITGB2, SYK, BLNK, TYROBP, NCF2	DOCK2, CD86, NCF2, CD53, HLA-DMB, IL10RA, SLC7A7, HCK, CD300A, PLAC8, SYK, ITGB2, CLEC7A, NCKAP1L, FOLR2, CYBB, NCF4, FGL2, C1QB, FERMT3	CCNB2, TPX2, KIAA0101, CCNB1, HJURP, RRM2, ASPM, NCAPG, DEPDC1B, KIF15, KIFC1	Lilrb4, Clec7a, Lyz1, Serping1, Col3a1, AF251705, Foxc2, Slc6a20a, Fcer1g, Vim, Ch25h, Lyz2, Mpeg1, Fmod, Aebp1, Aldh1a2, Fyb, Col1a2, Bcl2a1b, Slc22a6	Fcer1g, Clec4a3, Ms4a6c, Fyb, Lcp2, Bcl2a1b, Nckap1l, Ptprc, Alox5ap, BC013712, Emr1, Ctss, Ms4a6b, C1qa, Cd53, Ms4a4c, Coro1a, Cd44, Evi2a, Cd48	Hck, Fcer1g, Nckap1l, Clec4a3, Ncf2, Ctss, Mpeg1, Lilrb4, Cotl1, Ptprc, Itgb2, Csf2ra, Cd53, Alox5ap, Cd48, Bcl2a1b, Emr1, P2ry6, Sash3, Fermt3
sM18615	receptor activity	HLA-DRB1, HLA-DQB1, HLA-DQA1, HLA-DOA, HLA-DMA, CD48, HLA-DMB, LY86, TAP1, RNASE6, CD86, CD53, SYK, PSMB9, NUP210, LST1, HCK, RAC2, PLEK, CYBA	CCL5, HLA-DMB, HLA-DRB1, CXCL9, FYB, HLA-DQB1, CCR5, LTB, CD48, CD86, INPP5D, CD53, RGS10, IL10RA, PLAC8, SYK, PTPRC, PLEK, C1orf38, PSCDBP		H2-Ab1, H2-L, Psmb9, AW112010, J00393, H2-K1, H2-Q6, Psmb8, Ifit1, H2-D1, Cxcl10, H2-Q7, AI451557, Gbp3, Ifi27, H2-T9, Ifitm3, Cyp4f14, Iigp1, M18837	Psmb8, Ltb, Itgb2, BC013712, Psmb9, Fcer1g, H2-K1, Bcl2a1b, Bst2, H2-Q6, Ccl5, Ms4a4c, H2-Q7, H2-DMb2	Sash3, Psmb8, Bcl2a1b, Hck, Plac8, Hmha1, Lcp2, Lrrc33, Rtp4, Ccl5, H2-T23, Mpeg1, Ncf2, H2-Eb1, Clec4a3, Tap1, BC013712, Glipr1, Ptprc, Csf2ra
s5512	macromolecule biosynthesis	RPL36, RPL19, RPL31, HIPK2, SORBS1, RPS14, RPS18, RPL37, FAU, ENST00000282152, RPS29, RPS11, RPL41, RPL36A, RPS23, RPS10, PALM2-AKAP2, RPL27, RPSA, RPS8	RPL27, RPL19, EML2, RPS10, RPS3, HIRA, RPS29, U2AF1, COTL1, PCOLCE, SLC39A1, AVPR1A, CSTB, ANP32A, RAB31, ABCG1, CD34, GPNMB, NAGK, PPIC	RPL19, RPL38, RPL31, RPS18, RPL9, RPS29, RPL7, RPS14, RPS19, RPS23, RPL30, RPS13, RPL3, RPS4X, RPL27A, RPL32, ENST00000268750, AMOTL2, ENST00000280054, EEF1A1	Pcolce, Ccl2, Serping1, Lrg1, Thbd, Col3a1, Tfpi, Ogn, Islr, Aldh1a2, Ifitm2, Lepr, Gbp2, Foxc2, Slc22a6, Bmp7, Cfh, Slc13a3, Tspo		MMT00062045, Hmgn3
srctm0686	transferase activity	FASN, PC, ECHS1, ETFDH, AACS, ECHDC1, GYS1, SCD, KLB, DGAT1, CPT2, ACADVL, NUDT7, CS, C20orf27, SLC25A1, PDHB, DLAT, GPT, HADHB	FDFT1, HMGCS1, ACSS2, FADS1, DHCR7, ELOVL6, IDI1, ACAT2, FASN, PCSK9, CMBL, ACMSD, PANK1, N4BP2L1, CPT1A, CAT, SLC25A20, EHHADH, ADH4, HADH		Hgd, Kng1, Apoh, Hpx, Mat1a, Serpina1e, Acaa1b, Mettl7b, Otc, Ahsg, Pzp, Es31, Rgn, Rdh7, Fgb, Serpinc1, Apoa1, Cyp2e1, Mug2, Fbp1		Apoc1, Adfp, Ephx2, Apoc3, Pzp, Mat1a, Plg, Serpinc1, Scd1, Hrg, Ttr, Apoc4, Fah, Gc, Mrap, Slc25a1, Cdo1, Kng1, Fgb, Cidec
s5488	B-cell- and antibody-mediated immunity	IGLJ3, IGKC, Igk-V8, Igk-V28, XM_358168, XM_358073, EHD4, MMT00007978, POU2AF1	IGLJ3, IGHG2, POU2AF1, IGKC, CD27, FAM46C	IGHA1, IGLJ3, TNFRSF17, IGLL1, TXNDC5
srctm0049	Lectin Induced Complement Pathway	SERPING1, NFASC, CYP26B1, ECM1, ALOX5AP	C4A, ITIH3, CLU, LRP1, ITIH4, ITIH1, SERPIND1, SLC30A2, FN1, SERPINA10, CFH, Gm379, ORM1, C1S, KCND3, SERPING1, C8A, CFI, HP, AMBP		Cchcr1, Gfap		C4b, Tmem176a, Serpina3n, BC006049, C4a, Pdia5, Apoe, Trfr2, Ctps2, Mgl1, Sfrp4, B2m, MMT00053416, Adam23, Man2a1, Trf, Tmem176b, Plcl2
srctm0168	LDL metabolism during development of fatty streak lesion	ABCB11, Saa2, PTAFR, RGS12, KLKB1, LRG1, SFRP2, 1190003J15Rik, DEGS1, KIF22, Cyp2c44, COL6A2, APOC4, Contig375_RC	FGB, Bcl2a1b, GSTM2, ENSMUST00000061681, 1810023F06Rik, FETUB, CFI, PLG, LRAT, COL8A1, RHBDF1, CFB, COL6A1, LOXL2, F2, CLU, AHSG, NRBP2, NMRAL1, LHFP		Acaa1b, Car3, Fabp1, Pzp, Apoh, Fbp1, Hsd17b13, Mettl7b, Akr1c6, Gc, Rgn, Lect2, Mug-ps1, Serpina1c, BC024386, Cfb, C8a, Es1, Cyp2j5, Bicc1		Srpx2, Afm, Apof, Col2a1, Serpinh1, Col5a1, Fbp1, Matn2, Cfi, Cercam, Adamts2, Nid1, Aadac, Fgl1, Apob, Itih3, Col6a3, Col1a1, A430110N23Rik, Apoc4
srctm0246	protein modification		PSMB9, HLA-DQB1, HLA-C, HLA-A, MMT00011261, PSMB10, 12wk_TNFa_change_ratio_log_Source+Sex_W8, SHISA5, PSMB8, Ifi47, H2-T9, AW112010, H2-Q6, HLA-F, Gbp6, LST1, MTCH2, RP1-93H18.5, H2-T10			H2-L, H2-Q7, BC023105	Erp29, Psmb9, H2-T23, AI451557
s4323	Chaperone		HSPH1, P4HA1, Hsph1, HSP90AA1, HSPA8, MMT00077178, CIRBP, DNAJA1, HSPB1, GFOD2			Zc3h6, Chordc1, MMT00052151, Hspa5	Hspa1b, MMT00036239, Hsp90aa1, Cryab, Xirp1, Hspa1a
srctm1417	nucleotide binding		CEBPG, DLST, CCT6AP1, IARS, C6orf68, CXorf39

### Sheet: TG
Table S6. Key driver genes in TG subnetworks. There are six tissue-specific bayesian regulatory networks. These networks are reconstructed on human and/or mouse data sets. The gene names here come from GeneCard and Mouse Genome Informatics (MGI) database. Only the top twenty key driver genes are listed here. Key driver genes shown in at least two tissues are marked in red and bold. The Gene Ontol…
Subnetworks	Function Categories	Adipose	Liver	Blood	Brain	Kidney	Muscle
s5496	response to external stimulus	HCK, NCKAP1L, CD53, RAC2, CD48, AIF1, LAT2, ITGB2, GPSM3, ARRB2, SYK, IFI30, DOCK2, HK3, FERMT3, NCF2, TYROBP, PILRA, LST1, C3AR1	ITGB2, SYK, CD53, IL10RA, CD300A, HLA-DMB, ARHGAP30, CD48, HCK, NCF2, CCR5, CCL5, DOCK2, FERMT3, CD86, NCF4, C1orf38, ARHGDIB, PLEK, FCGR2A		Fcer1g, Lyz1, AF251705, Clec7a, Fyb, Trem2, Itgax, Cd48, Ly86, H2-Aa, Cd84, Mpeg1, Lilrb4, Tyrobp, Bcl2a1b, H2-Ab1, C1qc, Alox5ap, Clec4a3, Gpnmb	Bcl2a1b, Clec4a3, Coro1a, Lcp2, Fyb, Cxcl9, Evi2a, Slamf8, Ltb, Cd3d, Ccl5, Wdfy4, Ly86, Lair1, Fcer1g, Rnase6, Ms4a4c, Mrc1, Ptprc, Fcgr1	Ctss, Hck, Cotl1, Fcer1g, Nckap1l, Clec4a3, Mpeg1, Fermt3, Sash3, Bcl2a1b, Ptprc, Cd53, Ncf2, Lilrb4, Csf2ra, Cd48, Csf1r, H2-Eb1, Alox5ap, Itgb2
srctm0648	lipid metabolism	APOH, UGT2B10, ALB, F2, FGB, FGL1, KNG1, Cyp2j5, ITIH2, APOA5, Es1, Mug1, ABCB11, FGG, DMGDH, PLG, SERPINC1, ALDH8A1, APOF, GC	C3, PLG, APOC1, ITIH1, GC, TF, SERPIND1, C8B, UGT2B28, AHSG, KNG1, APOH, GSTA1, ETFA, F2, AKR1D1, CAT, GHR, C9, FN1		Kng1, Pzp, Mettl7b, Serpina1e, F10, Mug2, Apoh, Fgb, Ahsg, Hpx, Mat1a, Rdh7, Mug-ps1, Hamp, Hgd, Fbp1, Acaa1b, Arg1, Cfi, Rgn	Plg, Cyp3a41a, Arg1, Alb, F2, H2-Q10, Asgr1, Mat1a, Fabp1, Es1	Alb, Mbl2, Pzp, Ahsg, Serpinc1, Gc, Es1, Es31, Apoc3, Hsd17b13, Apoa2, Mug1, Plg, Hrg, Hgd, Apoc4, Cyp2a4, Mug2, Apoa5, Aldob
sM18615	response to external stimulus	HLA-DOA, HLA-DQB1, HLA-DMA, HLA-DRB1, HLA-DQA1, CD48, HLA-DMB, LY86, RNASE6, LST1, HCK, SYK, CD86, CD53, NUP210, LTB, PILRA, TYROBP, DOCK2, RAC2	CXCL9, CCL5, HLA-DMB, CD74, HLA-DRB1, CASP1, CD53, CCR5, FYB, CD86, SYK, HLA-C, CD48, LTB, PLAC8, IL10RA, RGS10, C1orf38, INPP5D, ITGB2	UBE2L6, HLA-DRA, BATF2, GBP5	H2-Ab1, Psmb9, H2-Q7, H2-K1, H2-L, AW112010, Psmb8, Ifitm3, Rtp4, H2-Eb1, J00393, Ifit1, H2-D1, Gbp3, Ccl2, AI451557, Iigp1, H2-Q6, Ccr5, H2-Aa	Psmb8, AI451557, Cd74, Tgtp, H2-Q7, Ltb, Psmb9, H2-L, Psmb10, H2-Ab1, Igtp, Bst2, Ccl5, H2-K1, H2-DMa, H2-DMb2, H2-Q6, Ifi47, C4b, Bcl2a1b	Sash3, Plac8, Bcl2a1b, Psmb8, Hck, Rtp4, H2-Eb1, Psmb9, Ptprc, Cd2, Gbp3, Nckap1l, Hmha1, H2-T23, Clec4a3, Ccl5, Lcp2, Mpeg1, Hvcn1, Fermt3
srctm1003	lipid metabolism	FASN, ETFDH, ECHS1, LGALS12, ECHDC1, PC, PPARG, MCCC1, KLB, GYS1, PDHA1, CPT2, CS, ACADVL, NDUFA10, NUDT7, NM_016498, EHHADH, CLSTN3, AV075202	HMGCS1, FDFT1, FADS1, ACSS2, DHCR7, MMAB, CYP51A1, FDPS, ELOVL6, ACAT2, IDI1, FASN, PCSK9, N4BP2L1, C10orf58, CPT1A, SLC25A20, INSIG1, DUSP9, CROT		Pzp, Es1, Acaa1b, Mat1a, Hgd, Apoh		Ephx2, Slc25a1, Mrap, Cidea, Cdo1, Apoc1, 1700037H04Rik, Slc36a2, Scd1, Agpat2, Cpt2, Fah, Pygl, 4931406C07Rik, Etfdh, Acaa1b, Acaa2, Idh3b, Gys2, Cd1d1
srctm1276	cell adhesion	EPB41L5, UPK1B, CNN1, RBM35A, TMPRSS2, 2610207O16Rik, IGSF5, C11orf52, TPD52L1, WWC1, KCNK1, C1orf210, GJB3, PERP, CKMT1B, AK095208, CBLC, RNF43, MMT00013869, TMEM16A
sM11355	intracellular non-membrane-bound organelle	CCDC88B, CD52, TNNT1, TPM3, LCK, PLD4, GPSM3, TNNC1, RAC2, 2610207O16Rik, TNNI1, PMAIP1, PTPRCAP, KRT14, GATA3, GMFG, KBTBD5, MMT00005315, AK095208, BCL11B	RIPK3, LPXN, IL2RG, 2310005E10Rik, SYK, NM_138397, SASH3, DOCK2, B4GALT6, GPR65, FLNA, FERMT3, EVI2B, PTPRO, CASP1, SLPI, Ms4a6c, ALDH3B1, NM_018690, BC052328				Efhd2, Ripk3, Gpsm3, Cyp4f18, 2210023G05Rik, Ptpn6, Rassf5, Tnni1, Csf2ra, AF251705, Sash3, Evi2b, Pycard
s4964	positive regulation of enzyme activity	PADI4, MRAP, SORL1, CDKN2B, FCN1, SLC25A1, GCA, RGS2, Fcrls, S100A8, LPGAT1, SLC36A2, Contig50655_RC, IFI16, BCL2A1, MAP3K6	DHODH, SUCNR1, ABCG1, CEBPD, PER2, AMICA1, TP53INP1, NM_014890, Bcl2a1b, SIRPA, ASAH3L, GADD45B, PIM1, BC052328, PDK4, EVL, HMGCR, C8orf4, TMSB4X, THRSP	MGAM, SRPK1, PYGL, AQP9, BMX, SLC22A4, ZNF438, ADM, ANXA3, PLXNC1, PFKFB3, DYSF, BCL6, MBOAT2, SH3GLB1, KREMEN1, LIMK2, NAMPT, Contig37371_RC, ACSL1
sM917	response to biotic stimulus	C1R, Cyp2c37, SERPING1, Serpina1c, HRG, Serpina1b, Mgl1, ALOX5AP, SAA2, C7, 0610005C13Rik, ABAT, F2, C4B, MS4A8B, SMIM1, Rdh7, C3, GC	ITIH3, FGL1, C8B, CLU, ORM2, Ifitm3, C8A, ORM1, CFI, GSDMD, CFHR5, CP, ENPP5, CFH, ITIH4, SERPIND1, ANXA4, SERPING1, CLUSTERIN_RBM_log_sex_W10, ENST00000280585		Apoc2, Kng1, Apof, Cfi, Hrg, Pon1, Arg1, Lect2, Orm1, Rdh7, Apoc4, Serpinc1, Aadac, Pzp, Hp, Cyp3a41a, 1100001G20Rik, Cyp2j5, Dio1, Hpx		Mgl1, Tmem176a, Tmem176b, MMT00033197, Ccl8, Trf, BC030183, Trfr2, Dpp4, Fcgr2b, Mug2, Sncg, Cp
srctm1091	LDL metabolism during development of fatty streak lesion	ABCB11, Saa2, PTAFR, RGS12, KLKB1, LRG1, SFRP2, 1190003J15Rik, DEGS1, KIF22, Cyp2c44, COL6A2, APOC4, Contig375_RC	FGB, Bcl2a1b, GSTM2, ENSMUST00000061681, 1810023F06Rik, FETUB, CFI, PLG, LRAT, COL8A1, RHBDF1, CFB, COL6A1, LOXL2, F2, CLU, AHSG, NRBP2, NMRAL1, LHFP		Acaa1b, Car3, Fabp1, Pzp, Apoh, Fbp1, Hsd17b13, Mettl7b, Akr1c6, Gc, Rgn, Lect2, Mug-ps1, Serpina1c, BC024386, Cfb, C8a, Es1, Cyp2j5, Bicc1		Srpx2, Afm, Apof, Col2a1, Serpinh1, Col5a1, Fbp1, Matn2, Cfi, Cercam, Adamts2, Nid1, Aadac, Fgl1, Apob, Itih3, Col6a3, Col1a1, A430110N23Rik, Apoc4
