## Supplemental Table S7 for "Gene Networks and Pathways for Plasma Lipid Traits via Multi-tissue Multi-omics Systems Analysis"

### Sheet: HDL
Table S7. Enrichment of lipid-associated subnetworks in human complex diseases.
Supersets	Diseases	Superset sizes	No. Overlapped Genes	No. Disease Genes	Total Genes	Fisher's P	Fold Enrichment	Bonferroni Correction	Overlapped Genes
srctm0648	CAD	299	34	239	29775	3.12778e-30	14.1665	2.12689e-28	APOC3; APOE; ALDH2; APOC4; SORT1; ABO; APOB; APOA5; LDLR; ABCG8; ZNF259; TRIB1; PDE3A; SCARB1; PCSK9; PSRC1; COL4A2; HNF1A; LPA; BMP1; HSP90B1; C12orf51; APOC2; ST3GAL4; ABCG5; COL4A1; LPL; CELSR2; TOMM40; APOA4; APOA1; MYL2; APOC1; SPC24;
srctm1360	CAD	86	9	239	29775	1.90963e-09	13.0376	1.29855e-07	APOC3; APOE; APOB; APOC2; LDLR; LPL; APOA4; APOA1; PRKCA;
srctm0648	Alzheimer_Disease	299	11	280	29775	2.95672e-05	3.91215	0.00201057	AFF1; APOE; PPP1R3B; PVRL2; OSBPL7; LIPC; TOMM40; GPC6; LRAT; ANKRD55; APOC1;
srctm0648	T2DM	299	6	122	29775	0.000240234	4.89747	0.0163359	CMIP; IRS1; MAP3K1; HNF1A; HNF4A; KLF14;

### Sheet: LDL
Table S7. Enrichment of lipid-associated subnetworks in human complex diseases.
Supersets	Diseases	Superset sizes	No. Overlapped Genes	No. Disease Genes	Total Genes	Fisher's P	Fold Enrichment	Bonferroni Correction	Overlapped Genes
srctm0648	CAD	211	27	239	29775	7.11443e-26	15.9417	4.55324e-24	APOC3; APOE; SORT1; ABO; APOB; APOA5; LDLR; ABCG8; ZNF259; SLCO1B1; TRIB1; SCARB1; PCSK9; PSRC1; HNF1A; LPA; BMP1; APOC2; ST3GAL4; ABCG5; LPL; CELSR2; TOMM40; APOA4; APOA1; PRKCA; APOC1
srctm0049	Cancer	6	4	558	29775	1.34162e-08	35.5735	8.58637e-07	C4B; C2; C4A; CFB
srctm0168	CAD	76	7	239	29775	1.80631e-07	11.4746	1.15604e-05	COL4A2; APOE; APOB; HSP90B1; COL4A1; APOA1; SCARB1
srctm0815	CAD	13	3	239	29775	2.73454e-06	28.7496	0.000175011	SLC22A4; SLC22A3; SLC22A5
sM18615	Alzheimer_Disease	174	8	280	29775	4.27567e-05	4.88916	0.00273643	HLA-DRB5; ICOSLG; CR1; MS4A4A; INPP5D; HLA-DRB1; PIK3R1; ICOS
srctm0029	CAD	10	2	239	29775	5.87876e-05	24.9163	0.00376241	SLC22A3; NT5C2
srctm0648	Alzheimer_Disease	211	8	280	29775	0.000186294	4.03182	0.0119228	APOE; PPP1R3B; OSBPL7; LIPC; TOMM40; GPC6; LRAT; APOC1
sM18615	Cancer	174	10	558	29775	0.000468595	3.06668	0.0299901	HLA-DRB5; FAS; HLA-DRA; HLA-DQB1; TAB2; HLA-DQA1; IRF4; SYK; HLA-DRB1; IRF8
srctm0029	Cancer	10	2	558	29775	0.000712114	10.672	0.0455753	SLC22A1; SLC22A3
srctm0029	T2DM	10	1	122	29775	0.000733383	24.4057	0.0469365	PCK1

### Sheet: TC
Table S7. Enrichment of lipid-associated subnetworks in human complex diseases.
Supersets	Diseases	Superset sizes	No. Overlapped Genes	No. Disease Genes	Total Genes	Fisher's P	Fold Enrichment	Bonferroni Correction	Overlapped Genes
srctm0648	CAD	388	35	239	29775	1.74891e-27	11.238	1.25921e-25	APOC3; APOE; ALDH2; APOC4; SORT1; ABO; APOB; APOA5; LDLR; ABCG8; ZNF259; SLCO1B1; TRIB1; PDE3A; SCARB1; PCSK9; PSRC1; HNF1A; LPA; ALDH8A1; BMP1; C12orf51; APOC2; ST3GAL4; ABCG5; PLG; LPL; CELSR2; TOMM40; APOA4; APOA1; MYL2; PRKCA; APOC1; SPC24
srctm0686	CAD	557	21	239	29775	1.02767e-09	4.69697	7.39926e-08	APOC3; APOE; APOB; APOA5; LDLR; ABCG8; SLCO1B1; SCARB1; LPA; BMP1; PPAP2B; APOC2; ABCG5; INPP5D; CYP17A1; PEMT; LPL; HSD17B12; APOA4; APOA1; CYP46A1
srctm0049	Cancer	6	4	558	29775	1.34162e-08	35.5735	9.65967e-07	C4B; C2; C4A; CFB
srctm0168	CAD	76	7	239	29775	1.80631e-07	11.4746	1.30054e-05	COL4A2; APOE; APOB; HSP90B1; COL4A1; APOA1; SCARB1
srctm0815	CAD	13	3	239	29775	2.73454e-06	28.7496	0.000196887	SLC22A4; SLC22A3; SLC22A5
s5496	CAD	424	12	239	29775	4.32905e-05	3.52589	0.00311691	VAMP8; FNDC1; LY86; HLA-DQB1; EMP1; COL4A2; CXCL12; KCNK13; COL4A1; LPL; HLA-C; APOC1;
srctm0029	CAD	10	2	239	29775	5.87876e-05	24.9163	0.00423271	SLC22A3; NT5C2
srctm0648	Alzheimer_Disease	388	12	280	29775	8.82934e-05	3.28884	0.00635712	AFF1; APOE; PPP1R3B; PVRL2; OSBPL7; LIPC; ABCA7; TOMM40; GPC6; LRAT; ANKRD55; APOC1
s5334	Cancer	1378	44	558	29775	0.00023907	1.70381	0.017213	PTPN22; COL1A1; NRIP1; HLA-DQB1; MMP27; AFP; TENC1; CD180; GRHL1; ATP6V1A; ESR1; KLF12; TFRC; MYC; PARK2; FBN1; HLA-DQA1; NR2F2; ARMC2; EEF1A2; IRF4; TNC; CD200R1L; MMP8; IGF2; SYK; CYS1; NTN1; RRM2; GPSM3; C2; FGF10; SUFU; ACOXL; HLA-DRB1; CDKN1A; RNF149; IRF8; STC2; GNGT2; KCNN4; RASSF6; HSPA12A; ABLIM1
sM18615	Cancer	163	10	558	29775	0.000268436	3.27363	0.0193274	HLA-DRB5; FAS; HLA-DRA; HLA-DQB1; TAB2; HLA-DQA1; IRF4; SYK; HLA-DRB1; IRF8

### Sheet: TG
Table S7. Enrichment of lipid-associated subnetworks in human complex diseases.
Supersets	Diseases	Superset sizes	No. Overlapped Genes	No. Disease Genes	Total Genes	Fisher's P	Fold Enrichment	Bonferroni Correction	Overlapped Genes
srctm0648	CAD	375	35	239	29775	5.27056e-28	11.6276	2.95151e-26	HNF1A; LPA; APOC3; APOE; ALDH2; APOC4; SORT1; ALDH8A1; ABO; BMP1; APOB; C12orf51; APOC2; ST3GAL4; ABCG5; PLG; APOA5; LDLR; LPL; CELSR2; ABCG8; ZNF259; TOMM40; APOA4; SLCO1B1; TRIB1; APOA1; PDE3A; SCARB1; MYL2; PCSK9; PSRC1; PRKCA; APOC1; SPC24
srctm1091	CAD	76	7	239	29775	1.80631e-07	11.4746	1.01153e-05	COL4A2; APOE; APOB; HSP90B1; COL4A1; APOA1; SCARB1
srctm0815	CAD	8	3	239	29775	2.7632e-07	46.7181	1.54739e-05	SLC22A4; SLC22A3; SLC22A5
srctm0030	CAD	10	2	239	29775	5.87876e-05	24.9163	0.0032921	NT5C2; SLC22A3
srctm1276	Alzheimer_Disease	84	5	280	29775	0.000144163	6.32972	0.00807312	FERMT2; LIMS2; ITGA6; PARVB; PVRL2
sM18615	Cancer	266	14	558	29775	0.000167466	2.80843	0.00937812	IRF4; HLA-DRB5; SHC1; NEDD4; FAS; SYK; HLA-DRA; HLA-DQB1; PSMC6; HLA-DRB1; TAB2; IRF8; PRKACB; HLA-DQA1
srctm0648	Alzheimer_Disease	375	11	280	29775	0.000250152	3.11929	0.0140085	AFF1; APOE; OSBPL7; PPP1R3B; LIPC; TOMM40; GPC6; LRAT; ANKRD55; APOC1; PVRL2
srctm0815	Cancer	8	2	558	29775	0.000341762	13.3401	0.0191386	SLC22A1; SLC22A3
srctm0030	Cancer	10	2	558	29775	0.000712114	10.672	0.0398784	SLC22A1; SLC22A3
srctm0030	T2DM	10	1	122	29775	0.000733383	24.4057	0.0410694	PCK1
s4964	CAD	136	5	239	29775	0.000828474	4.58021	0.0463945	SLC22A4; IL6R; SNX10; ST3GAL4; TRIB1
